# Multiplexed and scalable cellular phenotyping toward the standardized three-dimensional human neuroanatomy

**DOI:** 10.1101/2022.11.23.517711

**Authors:** Tatsuya C. Murakami, Nathaniel Heintz

## Abstract

The advent of three-dimensional histological methods has advanced studies of cellular-resolution anatomy of the brain. The use of whole-mount staining and tissue clearing has advanced systems-level identification of cells underlying brain functions in mouse models. However, application of these methods to studies of human brains has been difficult due to their structural variability and the lack of standardized quantitative metrics. Here we report a rapid and scalable staining/imaging technique, termed mFISH3D, that enables single-cell-resolution imaging of mRNAs of more than ten genes in a large mammalian brain. To apply mFISH3D to postmortem human cerebral cortex, we have reconstructed morphogenic tracks of cortical growth, and used the tracks to provide a framework for quantitative assessment of cytoarchitecture. The workflow enabled the objective quantification of biological heterogeneity among cortical regions. We propose these techniques for standardization of 3D histology of the human cortex to provide reproducible measurements of cell-type-specific neuroanatomy.
