## Supplementary material for "Multiplexed and scalable cellular phenotyping toward the standardized three-dimensional human neuroanatomy": Table S1

### Sheet: Strategy
Staining Cycles
Figure 1
	round 1	round 2	round 3	round 4	round 5
FAM	rRNA	rRNA	rRNA	rRNA	rRNA
Cy3	Vip	Cnr1	Gad1	Th	alpha-SMA
Cy5	Slc17a7	Npy	Sst	Cck
IR800	Plp1
Figure 2
	round 1	round 2	round 3
FAM	rRNA	rRNA	rRNA
Cy3	Vip	Gad1
Cy5	Npy (Cy 5.5)	Sst	Pvalb
IR800	Plp1
Figure 6
	round 1	round 2
SYTOX® Green	SYTOX® Green	SYTOX® Green
Cy3	alpha-SMA
Cy5	Slc17a7	Plp1

### Sheet: Mouse
Slc17a7	Name	Sequence
B1	NM_182993.2_2_1HCRB1	gAggAgggCAgCAAACggaaCGCCTTCCTGCCGCTTCTCCAGTA
	NM_182993.2_8_1HCRB1	gAggAgggCAgCAAACggaaAAAGACCCTGTTGGCTGCGAATTT
	NM_182993.2_9_1HCRB1	gAggAgggCAgCAAACggaaGCTGAAGGGATCAACATGTTTAGG
	NM_182993.2_11_1HCRB1	gAggAgggCAgCAAACggaaGTTGCCAGCCGACTCCGTTCTAAG
	NM_182993.2_13_1HCRB1	gAggAgggCAgCAAACggaaATAGACATAGAAGACAGAACTCCA
	NM_182993.2_15_1HCRB1	gAggAgggCAgCAAACggaaCAATGTATTTGCGCTCCTCCTCAG
	NM_182993.2_16_1HCRB1	gAggAgggCAgCAAACggaaAAACTTCGTAACAGGGTTCATGAG
	NM_182993.2_18_1HCRB1	gAggAgggCAgCAAACggaaGAGAGATGAGGAGCAGGTAGAAGG
	NM_182993.2_20_1HCRB1	gAggAgggCAgCAAACggaaACATTATGTGACGACTGCGCAAAA
	NM_182993.2_22_1HCRB1	gAggAgggCAgCAAACggaaGAAGGAGATGGCCACGCCCTTGGA
	NM_182993.2_27_1HCRB1	gAggAgggCAgCAAACggaaAAGCAAAGACCCCATAGAAGATGA
	NM_182993.2_28_1HCRB1	gAggAgggCAgCAAACggaaCTTCTCCTCGCTCATCTCCTCCGG
	NM_182993.2_30_1HCRB1	gAggAgggCAgCAAACggaaGTGGTCAGTAGTCCCGGACAGGGG
	NM_182993.2_31_1HCRB1	gAggAgggCAgCAAACggaaAGAGGTGTATGGAGTGGAAGTCCT
	NM_182993.2_32_1HCRB1	gAggAgggCAgCAAACggaaAAGCCTGAGGCAGGGGAGGAGTGG
	NM_182993.2_33_1HCRB1	gAggAgggCAgCAAACggaaACTGCTAGTGTGCAGCTTCACCCC
	NM_182993.2_34_1HCRB1	gAggAgggCAgCAAACggaaGGCAGAAACAAGCGGAGAACGACT
	NM_182993.2_35_1HCRB1	gAggAgggCAgCAAACggaaGAACTGTCCCTCCAAATAAAGCCC
	NM_182993.2_36_1HCRB1	gAggAgggCAgCAAACggaaCTGAGAATCCCTGGGGTCTTGGGG
	NM_182993.2_37_1HCRB1	gAggAgggCAgCAAACggaaGACCATGAAGTCTTCTGAGTAGGG
	NM_182993.2_39_1HCRB1	gAggAgggCAgCAAACggaaGAGGGGACGAGGGAAGAAAAGGGG
	NM_182993.2_40_1HCRB1	gAggAgggCAgCAAACggaaGGACAATGATTGTACTAAGCTAAG
	NM_182993.2_41_1HCRB1	gAggAgggCAgCAAACggaaAGACCTGAAAACTGAGTCAGAAAA
	NM_182993.2_44_1HCRB1	gAggAgggCAgCAAACggaaACACAACAAATGGCCACTGAGAAA
	NM_182993.2_2_2HCRB1	GTCGGCACTCAGCTCCAGTGTCTCatgAAgAgTCTTCCTTTACg
	NM_182993.2_8_2HCRB1	GTGGAGGTAGCCACAATGGCAAAGatgAAgAgTCTTCCTTTACg
	NM_182993.2_9_2HCRB1	TGACACAGCCATAGTGAACGCGGGatgAAgAgTCTTCCTTTACg
	NM_182993.2_11_2HCRB1	CAGCATAGGAACCGCAAAAGGCTGatgAAgAgTCTTCCTTTACg
	NM_182993.2_13_2HCRB1	AGGTACCAAAAGATCCCGAAGCTGatgAAgAgTCTTCCTTTACg
	NM_182993.2_15_2HCRB1	CTTGGCGCTCTCCCCGATGGCATCatgAAgAgTCTTCCTTTACg
	NM_182993.2_16_2HCRB1	GTAAAGAAGCGCCTCCAGGGTGTGatgAAgAgTCTTCCTTTACg
	NM_182993.2_18_2HCRB1	GAACACTTCTTCAAAGTAGGCGGGatgAAgAgTCTTCCTTTACg
	NM_182993.2_20_2HCRB1	CATGAGCTTTCGCACGTTGGTAGTatgAAgAgTCTTCCTTTACg
	NM_182993.2_22_2HCRB1	CCACTGAAGCCCACAGCCAGGACCatgAAgAgTCTTCCTTTACg
	NM_182993.2_27_2HCRB1	CTCTGCCCACGGCTGCTTCTCTCCatgAAgAgTCTTCCTTTACg
	NM_182993.2_28_2HCRB1	AGCTGGTCGTGGCCAACAAAGCCAatgAAgAgTCTTCCTTTACg
	NM_182993.2_30_2HCRB1	GGAAACTGCCCCACAGTGGGAGGCatgAAgAgTCTTCCTTTACg
	NM_182993.2_31_2HCRB1	GGTTCCTCGACACTGCCGCTCAGGatgAAgAgTCTTCCTTTACg
	NM_182993.2_32_2HCRB1	TGGGAACAAGGGAGGACTTGCATCatgAAgAgTCTTCCTTTACg
	NM_182993.2_33_2HCRB1	TTCAGGGGAGTCTGGGTATCCTTGatgAAgAgTCTTCCTTTACg
	NM_182993.2_34_2HCRB1	TCAAAGGGGAGATTTGAGCCCACAatgAAgAgTCTTCCTTTACg
	NM_182993.2_35_2HCRB1	TCAAAACCACAAGAGAGGAAGAGGatgAAgAgTCTTCCTTTACg
	NM_182993.2_36_2HCRB1	GACCACCTGAATAATCTCGGGGTAatgAAgAgTCTTCCTTTACg
	NM_182993.2_37_2HCRB1	GGCGAGCCTTGAAACTAATAGAGGatgAAgAgTCTTCCTTTACg
	NM_182993.2_39_2HCRB1	GTCAAGGCCCGGCAAAGTGTGCTGatgAAgAgTCTTCCTTTACg
	NM_182993.2_40_2HCRB1	AGCAGAGCCATTTTGGCCATTTCCatgAAgAgTCTTCCTTTACg
	NM_182993.2_41_2HCRB1	TTAATAGCTTTGGGCAGCCACTACatgAAgAgTCTTCCTTTACg
	NM_182993.2_44_2HCRB1	TTGGAATCATTTAGCCCCTGAGGGatgAAgAgTCTTCCTTTACg
Gad1	Name	Sequence
B2	NM_008077.5_0_1HCRB2	CCTCgTAAATCCTCATCAaaGAGAGGCGGCCGCTGGGCTTGGGG
	NM_008077.5_1_1HCRB2	CCTCgTAAATCCTCATCAaaTGCACGATCCCTGGTCCGGCACGG
	NM_008077.5_3_1HCRB2	CCTCgTAAATCCTCATCAaaCCCTCCCGCGACTCCTCTGCGAAG
	NM_008077.5_4_1HCRB2	CCTCgTAAATCCTCATCAaaGGTCTCTACGGTTCAAGGGTCCCC
	NM_008077.5_6_1HCRB2	CCTCgTAAATCCTCATCAaaTACGTTGTAGGGCGCAGGTTGGTA
	NM_008077.5_12_1HCRB2	CCTCgTAAATCCTCATCAaaCGGACATAGTTGAGGAGTATGTCT
	NM_008077.5_38_1HCRB2	CCTCgTAAATCCTCATCAaaATTCTGGTTCTGTAAAGAGGGATT
	NM_008077.5_39_1HCRB2	CCTCgTAAATCCTCATCAaaCTGACAGAGCTGTGCTCTAGGGTA
	NM_008077.5_40_1HCRB2	CCTCgTAAATCCTCATCAaaATGTGAAATGTGACAAATATTCTT
	NM_008077.5_41_1HCRB2	CCTCgTAAATCCTCATCAaaATAGAGAGAGGTATATATAACTGT
	NM_008077.5_42_1HCRB2	CCTCgTAAATCCTCATCAaaCAACATGCTATGGTCTAGGACTAA
	NM_008077.5_43_1HCRB2	CCTCgTAAATCCTCATCAaaTTTAGCCTCTTAGTAATTGCTGGG
	NM_008077.5_44_1HCRB2	CCTCgTAAATCCTCATCAaaAGGACACTGCAGTAGGGATACCAT
	NM_008077.5_45_1HCRB2	CCTCgTAAATCCTCATCAaaAGCTCTAGCAGGGAGGTAGCCTCC
	NM_008077.5_46_1HCRB2	CCTCgTAAATCCTCATCAaaTTTGTCATTTACTGGTACATCTGT
	NM_008077.5_47_1HCRB2	CCTCgTAAATCCTCATCAaaAAGACTGCTACTATTTCCCCTAGC
	NM_008077.5_48_1HCRB2	CCTCgTAAATCCTCATCAaaACAGTTTACACAGATTAATCTCTA
	NM_008077.5_49_1HCRB2	CCTCgTAAATCCTCATCAaaACAGTATCCAGAACTTACTCCATT
	NM_008077.5_50_1HCRB2	CCTCgTAAATCCTCATCAaaAAATCATTATGTTAAGGGCACTCT
	NM_008077.5_51_1HCRB2	CCTCgTAAATCCTCATCAaaTGACTCTATGTACAGTATCAGAAT
	NM_008077.5_52_1HCRB2	CCTCgTAAATCCTCATCAaaACATCTGACATACAGCCTGAGGGG
	NM_008077.5_53_1HCRB2	CCTCgTAAATCCTCATCAaaCTACAAAATTACAGGAGATCTAGT
	NM_008077.5_54_1HCRB2	CCTCgTAAATCCTCATCAaaCATTGCCTTAGGTTTCAGCTAAGC
	NM_008077.5_55_1HCRB2	CCTCgTAAATCCTCATCAaaAGTGTGGGTTTCATGTCTTCAAAA
	NM_008077.5_0_2HCRB2	GAGAGCCTGAAGAAGGGAGAGATCaaATCATCCAgTAAACCgCC
	NM_008077.5_1_2HCRB2	TGTCACCCCAGGGCTGCTTCCTTGaaATCATCCAgTAAACCgCC
	NM_008077.5_3_2HCRB2	GCTCGGTTCAGCGACAGCGAGCTGaaATCATCCAgTAAACCgCC
	NM_008077.5_4_2HCRB2	AGATGCCATCAGCTCGGTGGTCTTaaATCATCCAgTAAACCgCC
	NM_008077.5_6_2HCRB2	CATGGGCTACGCCACACCAAGTATaaATCATCCAgTAAACCgCC
	NM_008077.5_12_2HCRB2	CCTTGGTGGAGCGATCAAATGTCTaaATCATCCAgTAAACCgCC
	NM_008077.5_38_2HCRB2	CCAGAGGGGCACAAGCATGGCCGAaaATCATCCAgTAAACCgCC
	NM_008077.5_39_2HCRB2	GTGAGATGGCCTAGATGTGTCAGCaaATCATCCAgTAAACCgCC
	NM_008077.5_40_2HCRB2	CCCCACTAGCTCTAACAAACAAGCaaATCATCCAgTAAACCgCC
	NM_008077.5_41_2HCRB2	GCCACAGTCACTATACATACATGTaaATCATCCAgTAAACCgCC
	NM_008077.5_42_2HCRB2	GGTAAGGCTAATTTCCTGGGGACGaaATCATCCAgTAAACCgCC
	NM_008077.5_43_2HCRB2	CCGCCCTGTAGTTGCTTGCGAGATaaATCATCCAgTAAACCgCC
	NM_008077.5_44_2HCRB2	CACCAACAGCCTTTCCCTGGGTCCaaATCATCCAgTAAACCgCC
	NM_008077.5_45_2HCRB2	CATCCATCATCCCTTCACGTGGGAaaATCATCCAgTAAACCgCC
	NM_008077.5_46_2HCRB2	AGGGTACTAACAGGGAGGGTGTGAaaATCATCCAgTAAACCgCC
	NM_008077.5_47_2HCRB2	AAACACAGCAAAGCACAATTGTGAaaATCATCCAgTAAACCgCC
	NM_008077.5_48_2HCRB2	CCCAAAGATAGACAATGGCAATGTaaATCATCCAgTAAACCgCC
	NM_008077.5_49_2HCRB2	CTCACAAATGCACGAAAATACCATaaATCATCCAgTAAACCgCC
	NM_008077.5_50_2HCRB2	CTTTTCCAGACAGTACACATATGTaaATCATCCAgTAAACCgCC
	NM_008077.5_51_2HCRB2	GCTACTGAAGCAAGATTTCCATAAaaATCATCCAgTAAACCgCC
	NM_008077.5_52_2HCRB2	CAACAGTTACTAGAAAAGCTTTGAaaATCATCCAgTAAACCgCC
	NM_008077.5_53_2HCRB2	GAGTCACAGAGATTGGTCATATACaaATCATCCAgTAAACCgCC
	NM_008077.5_54_2HCRB2	GTCAGTGTATCGGAGGTCTTCAGAaaATCATCCAgTAAACCgCC
	NM_008077.5_55_2HCRB2	ATTCTTCTTGCACACCCTAAATGCaaATCATCCAgTAAACCgCC
Sst	Name	Sequence
B3	Sst_mouse_B3_01	gTCCCTgCCTCTATATCTttTTCGGTAGCGTCTCCTTCAGCCGCT
	Sst_mouse_B3_03	gTCCCTgCCTCTATATCTttCTGGAGCGCGGTGGGTCAGTCTAGT
	Sst_mouse_B3_05	gTCCCTgCCTCTATATCTttAGGGCGCACTGGAGACGGCAGGACA
	Sst_mouse_B3_07	gTCCCTgCCTCTATATCTttTCCCGGTGGCAGCCGCCAGAGACTT
	Sst_mouse_B3_09	gTCCCTgCCTCTATATCTttTGGTTGGGCTCGGACAGCAGCTCTG
	Sst_mouse_B3_11	gTCCCTgCCTCTATATCTttGTGAATGTCTTCCAGAAGAAGTTCT
	Sst_mouse_B3_02	CGCAGGTCCTCAGGCAGCAGCGACGttCCACTCAACTTTAACCCg
	Sst_mouse_B3_04	GCATCTTCCTTGCCTCAGGCAGCCAttCCACTCAACTTTAACCCg
	Sst_mouse_B3_06	AAAGCCAGGACGATGCAGAGCGCAGttCCACTCAACTTTAACCCg
	Sst_mouse_B3_08	CCAAGAAGTACTTGGCCAGTTCCTGttCCACTCAACTTTAACCCg
	Sst_mouse_B3_10	TCGGGCTCCAGGGCATCATTCTCTGttCCACTCAACTTTAACCCg
	Sst_mouse_B3_12	GGACAACAATATTAAAGCTAACAGGttCCACTCAACTTTAACCCg
Vip	Name	Sequence
B4	NM_001313969.1_0_1	CCTCAACCTACCTCCAACaaCACCAGTCTGTTCCCGGTTCCTGGG
	NM_001313969.1_4_1	CCTCAACCTACCTCCAACaaGCCTACTCACTACAGAAGGTGGTCC
	NM_001313969.1_5_1	CCTCAACCTACCTCCAACaaCACATCATAATAGGGTGTGCCATTT
	NM_001313969.1_6_1	CCTCAACCTACCTCCAACaaTGCCAATGAGTGACTCAAGGTATTT
	NM_001313969.1_7_1	CCTCAACCTACCTCCAACaaGAGTGTCGTTTGATTGGCACAGGAT
	NM_001313969.1_8_1	CCTCAACCTACCTCCAACaaCACAGCCATTTGCTTTCTGAGGCGG
	NM_001313969.1_9_1	CCTCAACCTACCTCCAACaaCAGAATCTCCCTCACTCCTCTTTCC
	NM_001313969.1_10_1	CCTCAACCTACCTCCAACaaCTCTGCCCAGAGGCCTCTTCCCATC
	NM_001313969.1_11_1	CCTCAACCTACCTCCAACaaTTGCAATTAATCTAGTATCTACCTA
	NM_001313969.1_12_1	CCTCAACCTACCTCCAACaaTCTGTTGAATAGTTAACTACATGCT
	NM_001313969.1_13_1	CCTCAACCTACCTCCAACaaTCACTGGAGAAATACAATTCTGAAA
	NM_001313969.1_14_1	CCTCAACCTACCTCCAACaaACATCCATAGCACACGCAGAAAGGG
	NM_001313969.1_0_2	GCTGAAGTTCTGCTCTAGGGAAGGCatTCTCACCATATTCgCTTC
	NM_001313969.1_4_2	CTCCTTCAAACGGCATCCTGTCATCatTCTCACCATATTCgCTTC
	NM_001313969.1_5_2	TCCATCAGCATGCCTGGCATTTCTTatTCTCACCATATTCgCTTC
	NM_001313969.1_6_2	CTTCCGAGATGCTGCTGCTGATTCGatTCTCACCATATTCgCTTC
	NM_001313969.1_7_2	GTGTAGTTATCTGTGAAGACGGCATatTCTCACCATATTCgCTTC
	NM_001313969.1_8_2	ATTCAGGATGGAGTTCAGGTATTTCatTCTCACCATATTCgCTTC
	NM_001313969.1_9_2	ATTTCTCCAGCTCTTCAAGAAAGTCatTCTCACCATATTCgCTTC
	NM_001313969.1_10_2	TTTCCTTCGAGAATTCTCTGATTTCatTCTCACCATATTCgCTTC
	NM_001313969.1_11_2	GCTACCCTTGCAGAAAGCTTCAGATatTCTCACCATATTCgCTTC
	NM_001313969.1_12_2	CTTGTTCACACTGATTATCTGTTCTatTCTCACCATATTCgCTTC
	NM_001313969.1_13_2	ATGAATCCGTGAGAGATGGAGTACCatTCTCACCATATTCgCTTC
	NM_001313969.1_14_2	AAGCACTCCATTTAGCTTCTAGTTTatTCTCACCATATTCgCTTC
Pvalb	Name	Sequence
B5	NM_001330686.1_0_1	CTCACTCCCAATCTCTATaaTTGAGCGGGCAGAGCAAGTGCGAAA
	NM_001330686.1_1_1	CTCACTCCCAATCTCTATaaTTCTTGATGTCCTCAGCGCTGAGCA
	NM_001330686.1_2_1	CTCACTCCCAATCTCTATaaCTTCTTCACCTCATCCGGGTTCTTT
	NM_001330686.1_3_1	CTCACTCCCAATCTCTATaaAGGAGAAGCCCTTCAGAATGGACCC
	NM_001330686.1_4_1	CTCACTCCCAATCTCTATaaACCAGAGTGGAGAATTCTTCAACCC
	NM_001330686.1_6_1	CTCACTCCCAATCTCTATaaTCATCCGAGGGCCATAGAGGATGGG
	NM_001330686.1_7_1	CTCACTCCCAATCTCTATaaGTCCGATTGGTACAGCCTTTATTGT
	NM_001330686.1_8_1	CTCACTCCCAATCTCTATaaTACCAAGCAGGCAGGAGATATCGGG
	NM_001330686.1_9_1	CTCACTCCCAATCTCTATaaTAGCTAGTCCTGAAGGACTCAACCC
	NM_001330686.1_0_2	CGTCTGTCATCGACATCCTGCAACTaaCTACCCTACAAATCCAAT
	NM_001330686.1_1_2	TCTGCAGCAGCAAAGGCTCCTATCGaaCTACCCTACAAATCCAAT
	NM_001330686.1_2_2	TTTGTCTTTGTCCAGAATATGGAACaaCTACCCTACAAATCCAAT
	NM_001330686.1_3_2	CTTTAGCAGACAAGTCTCTGGCATCaaCTACCCTACAAATCCAAT
	NM_001330686.1_4_2	GCAGTCAGCGCCACTTAGCTTTCAGaaCTACCCTACAAATCCAAT
	NM_001330686.1_6_2	TTCTCCAGCATTTCCAGAAGAATGGaaCTACCCTACAAATCCAAT
	NM_001330686.1_7_2	CAGGCCTGGGTCCTCCCTACAGGTGaaCTACCCTACAAATCCAAT
	NM_001330686.1_8_2	AACGAGGTGGCCCACATGAGCACTCaaCTACCCTACAAATCCAAT
	NM_001330686.1_9_2	ATAGAGTGTCATTGGAGTCCTTTGAaaCTACCCTACAAATCCAAT
Plp1	Name	Sequence
B8	NM_011123.4_0_1	CCTCGTAAATCCTCATCAaaCGGTGGTGTAGAAGCCCTCAGCCAG
	NM_011123.4_2_1	CCTCGTAAATCCTCATCAaaTTTTCCCAAACAATGACACACCCGC
	NM_011123.4_4_1	CCTCGTAAATCCTCATCAaaTTGAAGTAAATGTACACAGGTACAG
	NM_011123.4_6_1	CCTCGTAAATCCTCATCAaaCATTCCATGGGAGAACACCATACAT
	NM_011123.4_7_1	CCTCGTAAATCCTCATCAaaGCTGTTTTGCAGATGGACAGAAGGT
	NM_011123.4_8_1	CCTCGTAAATCCTCATCAaaCGCAGCACCCACAAACGCAGCAATA
	NM_011123.4_9_1	CCTCGTAAATCCTCATCAaaCGAAGTTGTAAGTGGCAGCAATCAT
	NM_011123.4_10_1	CCTCGTAAATCCTCATCAaaGTTTCTATGGGAGCTCAGAACTTGG
	NM_011123.4_11_1	CCTCGTAAATCCTCATCAaaAACACAACACTGTAGGCTGTGTGGT
	NM_011123.4_12_1	CCTCGTAAATCCTCATCAaaGTTATACTCATCAAGTAAGAAGAGG
	NM_011123.4_13_1	CCTCGTAAATCCTCATCAaaAAGAGGGAGAGTCCACAGAGAGAGA
	NM_011123.4_14_1	CCTCGTAAATCCTCATCAaaGGGAGTCACCTTCTCAGGCATCCCC
	NM_011123.4_0_2	AGTCGCCAAAGATCTGCCTGACAGCaaATCATCCAGTAAACCGCC
	NM_011123.4_2_2	CACAAACTTGTCGGGATGTCCTAGCaaATCATCCAGTAAACCGCC
	NM_011123.4_4_2	GCAATAGACTGACAGGTGGTCCAGGaaATCATCCAGTAAACCGCC
	NM_011123.4_6_2	TGGAGCCACAAACCTTGCCAGGGAAaaATCATCCAGTAAACCGCC
	NM_011123.4_7_2	AACAGGTGGAAGGTCATTTGGAACTaaATCATCCAGTAAACCGCC
	NM_011123.4_8_2	GAAGGTGAGCAGGGAAACTAGTGTGaaATCATCCAGTAAACCGCC
	NM_011123.4_9_2	TGCCTCGGCCCATGAGTTTAAGGACaaATCATCCAGTAAACCGCC
	NM_011123.4_10_2	TAGAGCCTTGCTATTAGACAAAGGGaaATCATCCAGTAAACCGCC
	NM_011123.4_11_2	GCCAATCAGTGGCAAAGGCAGAGTTaaATCATCCAGTAAACCGCC
	NM_011123.4_12_2	TTAATCACTGCAAGACTCTCCTTTCaaATCATCCAGTAAACCGCC
	NM_011123.4_13_2	TGGAGCAAAATGACTAAAAGAGGTAaaATCATCCAGTAAACCGCC
	NM_011123.4_14_2	CTTTCACTCCTCTGCGACTTGCAGCaaATCATCCAGTAAACCGCC
Npy	Name	Sequence
B1	NM_023456.3_0_1	GAGGAGGGCAGCAAACGGaaATCCACCGGTGGGATGCGGAGAGCG
	NM_023456.3_2_1	GAGGAGGGCAGCAAACGGaaTCAGTCCACACAGCCCCATTCGCTT
	NM_023456.3_3_1	GAGGAGGGCAGCAAACGGaaGGGTACCCCTCAGCCAGAATGCCCA
	NM_023456.3_4_1	GAGGAGGGCAGCAAACGGaaTCTGGCCATGTCCTCTGCTGGCGCG
	NM_023456.3_5_1	GAGGAGGGCAGCAAACGGaaCATATCTCTGTCTGGTGATGAGATT
	NM_023456.3_6_1	GAGGAGGGCAGCAAACGGaaAGGGTCTTCAAGCCTTGTTCTGGGG
	NM_023456.3_7_1	GAGGAGGGCAGCAAACGGaaGGAAACTTGGAAAAGTCGGGAGAAC
	NM_023456.3_8_1	GAGGAGGGCAGCAAACGGaaTGCATTGGTGGGACAGGCAGACTGG
	NM_023456.3_9_1	GAGGAGGGCAGCAAACGGaaATACAACAACAACAACAAGGGAAAT
	NM_023456.3_0_2	GCTCTGGGTGCCTCTGTGAGAGAAGatGAAGAGTCTTCCTTTACG
	NM_023456.3_2_2	AACACACGAGCAGAGATAGAGCGAGatGAAGAGTCTTCCTTTACG
	NM_023456.3_3_2	TCCTCGCCCGGATTGTCCGGCTTGGatGAAGAGTCTTCCTTTACG
	NM_023456.3_4_2	GATGTAGTGTCGCAGAGCGGAGTAGatGAAGAGTCTTCCTTTACG
	NM_023456.3_5_2	TCAGTGTCTCAGGGCTGGATCTCTTatGAAGAGTCTTCCTTTACG
	NM_023456.3_6_2	AAGTTTCATTTCCCATCACCACATGatGAAGAGTCTTCCTTTACG
	NM_023456.3_7_2	TTTCAGGGGATGAGATGAGATGAGGatGAAGAGTCTTCCTTTACG
	NM_023456.3_8_2	GGGGCGGAGTCCAGCCTAGTGGTGGatGAAGAGTCTTCCTTTACG
	NM_023456.3_9_2	CATGGTACTTTATTTAAACACACATatGAAGAGTCTTCCTTTACG
Cck	Name	Sequence
B3	NM_031161.4_0_1	GTCCCTGCCTCTATATCTttTTCCAGCGGAGAAGGCTGCAGTCCA
	NM_031161.4_1_1	GTCCCTGCCTCTATATCTttACATACGCCGCTCTTCATGGCTTTG
	NM_031161.4_2_1	GTCCCTGCCTCTATATCTttCTACCGGCTGCGCCAGGGCGCCAGC
	NM_031161.4_4_1	GTCCCTGCCTCTATATCTttCAGGCGCGCTCGGGGCTCGCCGTCC
	NM_031161.4_5_1	GTCCCTGCCTCTATATCTttGGCCAGAAGGAGCTTTGCGGACCTG
	NM_031161.4_6_1	GTCCCTGCCTCTATATCTttCTTATTCTATGGCTGGGGTCCAGGC
	NM_031161.4_7_1	GTCCCTGCCTCTATATCTttGTCCTCGGCACTGCGCCGGCCAAAA
	NM_031161.4_8_1	GTCCCTGCCTCTATATCTttCACCTCCTCCAAGCAGGGCCAAGAC
	NM_031161.4_9_1	GTCCCTGCCTCTATATCTttAAACGTCAGACATTAGAGGCGAGGG
	NM_031161.4_10_1	GTCCCTGCCTCTATATCTttATTGCACACTCTGGACAGATTTCAC
	NM_031161.4_0_2	GATGGGGAAATCAGCTGGCTTGGCGttCCACTCAACTTTAACCCG
	NM_031161.4_1_2	AGCTAGGACTGCCATCACCACGCACttCCACTCAACTTTAACCCG
	NM_031161.4_2_2	CCACGGGGTCCGTAGCTTCTGCAGGttCCACTCAACTTTAACCCG
	NM_031161.4_4_2	CTGGATGTATCGCGCTAGCAGTGCGttCCACTCAACTTTAACCCG
	NM_031161.4_5_2	TCTGCAGGTTCTTAAGAACGGACATttCCACTCAACTTTAACCCG
	NM_031161.4_6_2	TCCATCCAGCCCATGTAGTCCCGGTttCCACTCAACTTTAACCCG
	NM_031161.4_7_2	GCTGGCCCACTACGATGGGTATTCGttCCACTCAACTTTAACCCG
	NM_031161.4_8_2	GTCGTATGTGTGGTTGTTTCCTCATttCCACTCAACTTTAACCCG
	NM_031161.4_9_2	ATTGGGGACTTAATAAATAGATACTttCCACTCAACTTTAACCCG
	NM_031161.4_10_2	CACACAGCTAGGCTGAGATGTGGCTttCCACTCAACTTTAACCCG
Cnr1	Name	Sequence
B4	NM_007726.5_0_1	CCTCAACCTACCTCCAACaaGTCTTTGATTAGGCCAGGCTCAACG
	NM_007726.5_2_1	CCTCAACCTACCTCCAACaaTATCTTCGTACTGAATGTCATTTGA
	NM_007726.5_3_1	CCTCAACCTACCTCCAACaaAGAGGGAATTTCTGTGGGAAGTATC
	NM_007726.5_5_1	CCTCAACCTACCTCCAACaaTGTTATAGAACTCTGTAATGTTGGT
	NM_007726.5_6_1	CCTCAACCTACCTCCAACaaTTCTCCCCACACTGGATGTTGTCCT
	NM_007726.5_8_1	CCTCAACCTACCTCCAACaaGCAGGTTCTCCAGAACCGTGAAGGT
	NM_007726.5_10_1	CCTCAACCTACCTCCAACaaAAAGATGACACTTCCCAGGAGATCG
	NM_007726.5_11_1	CCTCAACCTACCTCCAACaaCATTGGGACTATCTTTGCGGTGGAA
	NM_007726.5_13_1	CCTCAACCTACCTCCAACaaCAGAGGCCTGTGAATGGATATGTAC
	NM_007726.5_16_1	CCTCAACCTACCTCCAACaaGGTTTCATCAATGAGTGGGAAGATG
	NM_007726.5_17_1	CCTCAACCTACCTCCAACaaACACAATGAACAGCAACAGCACACT
	NM_007726.5_20_1	CCTCAACCTACCTCCAACaaTTTTGGCCAGCCTAATGTCCATGCG
	NM_007726.5_0_2	CCGTCTAAGATCGACTTCATAACCTatTCTCACCATATTCGCTTC
	NM_007726.5_2_2	CTAATTTGGATGCCATGTCTCCTTTatTCTCACCATATTCGCTTC
	NM_007726.5_3_2	TGGAAGGGACTACCCCTGAAGGAAGatTCTCACCATATTCGCTTC
	NM_007726.5_5_2	CGTTCTCCTTGAACGATGAGAGAGAatTCTCACCATATTCGCTTC
	NM_007726.5_6_2	ATCATGAAGCACTCCATGTCCATAAatTCTCACCATATTCGCTTC
	NM_007726.5_8_2	GGGAGTGAAGGATGACACATAGCACatTCTCACCATATTCGCTTC
	NM_007726.5_10_2	CACGTGGAAGTCAACAAAGCTGTAGatTCTCACCATATTCGCTTC
	NM_007726.5_11_2	TAACCCCACCCAGTTTGAACAGAAAatTCTCACCATATTCGCTTC
	NM_007726.5_13_2	GGGCCTGGTGACGATCCTCTTATAGatTCTCACCATATTCGCTTC
	NM_007726.5_16_2	GGTGACTCCGATCCAGAACATCAGGatTCTCACCATATTCGCTTC
	NM_007726.5_17_2	CCTTCCAGAGAATGTACATGTATGCatTCTCACCATATTCGCTTC
	NM_007726.5_20_2	TCAACACCACCAGGATCAGAACCAGatTCTCACCATATTCGCTTC
Th	Name	Sequence
B4	NM_009377.2_0_1	CCTCAACCTACCTCCAACaaGTATTGGAAGGCAATCTCTGCAATC
	NM_009377.2_1_1	CCTCAACCTACCTCCAACaaTAGCAATTTCCTCCTTTGTGTATTC
	NM_009377.2_2_1	CCTCAACCTACCTCCAACaaCAGGCATGGGTAGCATAGAGGCCCT
	NM_009377.2_3_1	CCTCAACCTACCTCCAACaaTCGGTAGCCACAGTACCGTTCCAGA
	NM_009377.2_5_1	CCTCAACCTACCTCCAACaaAGAAAATCACGGGCAGACAGTAGAC
	NM_009377.2_6_1	CCTCAACCTACCTCCAACaaGGCATGACGGATGTACTGTGTGCAC
	NM_009377.2_7_1	CCTCAACCTACCTCCAACaaGTCCCAGCAGCTCGTGGCAGCAGTC
	NM_009377.2_8_1	CCTCAACCTACCTCCAACaaGAACCAGTACACCGTGGAGAGTTTT
	NM_009377.2_9_1	CCTCAACCTACCTCCAACaaCACCGTAAGCCTTCAGCTCCCCATT
	NM_009377.2_0_2	CACGTGGGGAATTGGCTCACCCTGCatTCTCACCATATTCGCTTC
	NM_009377.2_1_2	TCAGCGTGGCGTATACCTCCTTCCAatTCTCACCATATTCGCTTC
	NM_009377.2_2_2	AGCTGGAAAGCCTCCAGGTGTTCCCatTCTCACCATATTCGCTTC
	NM_009377.2_3_2	ATCCTCCAGCTGTGGAATGCTGTCCatTCTCACCATATTCGCTTC
	NM_009377.2_5_2	TGAAACACACGGAAGGCCAGACTGGatTCTCACCATATTCGCTTC
	NM_009377.2_6_2	TGGCTCGGGTGAGTGCATAGGTGAGatTCTCACCATATTCGCTTC
	NM_009377.2_7_2	ATGTGCGGTCAGCCAACATGGGTACatTCTCACCATATTCGCTTC
	NM_009377.2_8_2	CTGTTTACACAGCCCAAACTCCACAatTCTCACCATATTCGCTTC
	NM_009377.2_9_2	GCTCTCCATAGGAAGACAGCAGCCCatTCTCACCATATTCGCTTC
Blocker oligonucleotides
Cnr1	Name	Sequence
	NM_007726.5_0_1	GTCTTTGATTAGGCCAGGCTCAACG
	NM_007726.5_2_1	TATCTTCGTACTGAATGTCATTTGA
	NM_007726.5_3_1	AGAGGGAATTTCTGTGGGAAGTATC
	NM_007726.5_5_1	TGTTATAGAACTCTGTAATGTTGGT
	NM_007726.5_6_1	TTCTCCCCACACTGGATGTTGTCCT
	NM_007726.5_8_1	GCAGGTTCTCCAGAACCGTGAAGGT
	NM_007726.5_10_1	AAAGATGACACTTCCCAGGAGATCG
	NM_007726.5_11_1	CATTGGGACTATCTTTGCGGTGGAA
	NM_007726.5_13_1	CAGAGGCCTGTGAATGGATATGTAC
	NM_007726.5_16_1	GGTTTCATCAATGAGTGGGAAGATG
	NM_007726.5_17_1	ACACAATGAACAGCAACAGCACACT
	NM_007726.5_20_1	TTTTGGCCAGCCTAATGTCCATGCG
	NM_007726.5_0_2	CCGTCTAAGATCGACTTCATAACCT
	NM_007726.5_2_2	CTAATTTGGATGCCATGTCTCCTTT
	NM_007726.5_3_2	TGGAAGGGACTACCCCTGAAGGAAG
	NM_007726.5_5_2	CGTTCTCCTTGAACGATGAGAGAGA
	NM_007726.5_6_2	ATCATGAAGCACTCCATGTCCATAA
	NM_007726.5_8_2	GGGAGTGAAGGATGACACATAGCAC
	NM_007726.5_10_2	CACGTGGAAGTCAACAAAGCTGTAG
	NM_007726.5_11_2	TAACCCCACCCAGTTTGAACAGAAA
	NM_007726.5_13_2	GGGCCTGGTGACGATCCTCTTATAG
	NM_007726.5_16_2	GGTGACTCCGATCCAGAACATCAGG
	NM_007726.5_17_2	CCTTCCAGAGAATGTACATGTATGC
	NM_007726.5_20_2	TCAACACCACCAGGATCAGAACCAG
Cck	Name	Sequence
	NM_031161.4_0_1	TTCCAGCGGAGAAGGCTGCAGTCCA
	NM_031161.4_1_1	ACATACGCCGCTCTTCATGGCTTTG
	NM_031161.4_2_1	CTACCGGCTGCGCCAGGGCGCCAGC
	NM_031161.4_4_1	CAGGCGCGCTCGGGGCTCGCCGTCC
	NM_031161.4_5_1	GGCCAGAAGGAGCTTTGCGGACCTG
	NM_031161.4_6_1	CTTATTCTATGGCTGGGGTCCAGGC
	NM_031161.4_7_1	GTCCTCGGCACTGCGCCGGCCAAAA
	NM_031161.4_8_1	CACCTCCTCCAAGCAGGGCCAAGAC
	NM_031161.4_9_1	AAACGTCAGACATTAGAGGCGAGGG
	NM_031161.4_10_1	ATTGCACACTCTGGACAGATTTCAC
	NM_031161.4_0_2	GATGGGGAAATCAGCTGGCTTGGCG
	NM_031161.4_1_2	AGCTAGGACTGCCATCACCACGCAC
	NM_031161.4_2_2	CCACGGGGTCCGTAGCTTCTGCAGG
	NM_031161.4_4_2	CTGGATGTATCGCGCTAGCAGTGCG
	NM_031161.4_5_2	TCTGCAGGTTCTTAAGAACGGACAT
	NM_031161.4_6_2	TCCATCCAGCCCATGTAGTCCCGGT
	NM_031161.4_7_2	GCTGGCCCACTACGATGGGTATTCG
	NM_031161.4_8_2	GTCGTATGTGTGGTTGTTTCCTCAT
	NM_031161.4_9_2	ATTGGGGACTTAATAAATAGATACT
	NM_031161.4_10_2	CACACAGCTAGGCTGAGATGTGGCT
	NR_002847.3_23_2	TGTCTAAAGACTCTTCTAAA
	NR_002847.3_24_2	GTCCTAGTAGCTTTGATTGC
Npy	Name	Sequence
	NM_023456.3_0_1-B	ATCCACCGGTGGGATGCGGAGAGCG
	NM_023456.3_2_1-B	TCAGTCCACACAGCCCCATTCGCTT
	NM_023456.3_3_1-B	GGGTACCCCTCAGCCAGAATGCCCA
	NM_023456.3_4_1-B	TCTGGCCATGTCCTCTGCTGGCGCG
	NM_023456.3_0_2-B	GCTCTGGGTGCCTCTGTGAGAGAAG
	NM_023456.3_2_2-B	AACACACGAGCAGAGATAGAGCGAG
	NM_023456.3_3_2-B	TCCTCGCCCGGATTGTCCGGCTTGG
	NM_023456.3_4_2-B	GATGTAGTGTCGCAGAGCGGAGTAG
	NM_023456.3_5_1-B	CATATCTCTGTCTGGTGATGAGATT
	NM_023456.3_6_1-B	AGGGTCTTCAAGCCTTGTTCTGGGG
	NM_023456.3_7_1-B	GGAAACTTGGAAAAGTCGGGAGAAC
	NM_023456.3_8_1-B	TGCATTGGTGGGACAGGCAGACTGG
	NM_023456.3_9_1-B	ATACAACAACAACAACAAGGGAAAT
	NM_023456.3_5_2-B	TCAGTGTCTCAGGGCTGGATCTCTT
	NM_023456.3_6_2-B	AAGTTTCATTTCCCATCACCACATG
	NM_023456.3_7_2-B	TTTCAGGGGATGAGATGAGATGAGG
	NM_023456.3_8_2-B	GGGGCGGAGTCCAGCCTAGTGGTGG
	NM_023456.3_9_2-B	CATGGTACTTTATTTAAACACACAT
Sst	Name	Sequence
	Sst_mouse_B3_01	TTCGGTAGCGTCTCCTTCAGCCGCT
	Sst_mouse_B3_03	CTGGAGCGCGGTGGGTCAGTCTAGT
	Sst_mouse_B3_05	AGGGCGCACTGGAGACGGCAGGACA
	Sst_mouse_B3_07	TCCCGGTGGCAGCCGCCAGAGACTT
	Sst_mouse_B3_09	TGGTTGGGCTCGGACAGCAGCTCTG
	Sst_mouse_B3_11	GTGAATGTCTTCCAGAAGAAGTTCT
	Sst_mouse_B3_02	CGCAGGTCCTCAGGCAGCAGCGACG
	Sst_mouse_B3_04	GCATCTTCCTTGCCTCAGGCAGCCA
	Sst_mouse_B3_06	AAAGCCAGGACGATGCAGAGCGCAG
	Sst_mouse_B3_08	CCAAGAAGTACTTGGCCAGTTCCTG
	Sst_mouse_B3_10	TCGGGCTCCAGGGCATCATTCTCTG
	Sst_mouse_B3_12	GGACAACAATATTAAAGCTAACAGG
Th	Name	Sequence
	NM_009377.2_0_1	GTATTGGAAGGCAATCTCTGCAATC
	NM_009377.2_1_1	TAGCAATTTCCTCCTTTGTGTATTC
	NM_009377.2_2_1	CAGGCATGGGTAGCATAGAGGCCCT
	NM_009377.2_3_1	TCGGTAGCCACAGTACCGTTCCAGA
	NM_009377.2_5_1	AGAAAATCACGGGCAGACAGTAGAC
	NM_009377.2_6_1	GGCATGACGGATGTACTGTGTGCAC
	NM_009377.2_7_1	GTCCCAGCAGCTCGTGGCAGCAGTC
	NM_009377.2_8_1	GAACCAGTACACCGTGGAGAGTTTT
	NM_009377.2_9_1	CACCGTAAGCCTTCAGCTCCCCATT
	NM_009377.2_0_2	CACGTGGGGAATTGGCTCACCCTGC
	NM_009377.2_1_2	TCAGCGTGGCGTATACCTCCTTCCA
	NM_009377.2_2_2	AGCTGGAAAGCCTCCAGGTGTTCCC
	NM_009377.2_3_2	ATCCTCCAGCTGTGGAATGCTGTCC
	NM_009377.2_5_2	TGAAACACACGGAAGGCCAGACTGG
	NM_009377.2_6_2	TGGCTCGGGTGAGTGCATAGGTGAG
	NM_009377.2_7_2	ATGTGCGGTCAGCCAACATGGGTAC
	NM_009377.2_8_2	CTGTTTACACAGCCCAAACTCCACA
	NM_009377.2_9_2	GCTCTCCATAGGAAGACAGCAGCCC

### Sheet: Human
Slc17a7	Name	Sequence
B1	NM_020309.4_7_1HCRB1	GAGGAGGGCAGCAAACGGaaGAGTGACAATGTAGCCCCAGAAAA
	NM_020309.4_8_1HCRB1	GAGGAGGGCAGCAAACGGaaGAAAACTCTGTTGGCTGCAAATTT
	NM_020309.4_9_1HCRB1	GAGGAGGGCAGCAAACGGaaGCTGAGGGGATCAGCATGTTTAGA
	NM_020309.4_11_1HCRB1	GAGGAGGGCAGCAAACGGaaGTCGCCAGGCGACTCCGTTCTAAG
	NM_020309.4_13_1HCRB1	GAGGAGGGCAGCAAACGGaaGTAGACGTAGAAAACAGAGCTCCA
	NM_020309.4_15_1HCRB1	GAGGAGGGCAGCAAACGGaaGGGAGTGCTAAACTTCGTGAGGGG
	NM_020309.4_16_1HCRB1	GAGGAGGGCAGCAAACGGaaTTGGCCACGATGATGGCATAGACT
	NM_020309.4_25_1HCRB1	GAGGAGGGCAGCAAACGGaaAGTCTTGTGCTTAGTCATGGCCCC
	NM_020309.4_27_1HCRB1	GAGGAGGGCAGCAAACGGaaCCCACGGCTGCTTCTCTCCAGAAG
	NM_020309.4_29_1HCRB1	GAGGAGGGCAGCAAACGGaaATGGTCAGTAGTCCCGGACAGGGG
	NM_020309.4_30_1HCRB1	GAGGAGGGCAGCAAACGGaaAGAGATGAGTGGAATGGAGGTCCT
	NM_020309.4_31_1HCRB1	GAGGAGGGCAGCAAACGGaaCTGAGGCAGGACAGAGAGGAGCAG
	NM_020309.4_32_1HCRB1	GAGGAGGGCAGCAAACGGaaAGGAAAGAGGATTTGACAGCACTG
	NM_020309.4_33_1HCRB1	GAGGAGGGCAGCAAACGGaaCCTTGAAACTGTCAGTCTGCAGCT
	NM_020309.4_34_1HCRB1	GAGGAGGGCAGCAAACGGaaCCACTGAGGCAGAACGGGTGGAGA
	NM_020309.4_35_1HCRB1	GAGGAGGGCAGCAAACGGaaAGAGGTCGAACTGTCCATTCAAAT
	NM_020309.4_36_1HCRB1	GAGGAGGGCAGCAAACGGaaCCCTGGAGATAAAGGAAAGCGGGG
	NM_020309.4_37_1HCRB1	GAGGAGGGCAGCAAACGGaaTTCTAGAGGAGGACCTTGAATTTT
	NM_020309.4_38_1HCRB1	GAGGAGGGCAGCAAACGGaaGGTTAAACCAATCTGGAAGATGCA
	NM_020309.4_39_1HCRB1	GAGGAGGGCAGCAAACGGaaTCAGAAACGCTGGTGAGAATCAAT
	NM_020309.4_40_1HCRB1	GAGGAGGGCAGCAAACGGaaGGAGATGTGAAGTGGGCACGGAAT
	NM_020309.4_41_1HCRB1	GAGGAGGGCAGCAAACGGaaGAGAAGAGGGTCTTGAGAAATTTG
	NM_020309.4_42_1HCRB1	GAGGAGGGCAGCAAACGGaaAGACCTGAAAACCATGTCAGAAAA
	NM_020309.4_43_1HCRB1	GAGGAGGGCAGCAAACGGaaAAAGTGCGAGGAATTGGGGAGGGG
	NM_020309.4_7_2HCRB1	TTGACAGATAAATCCTCCTGGAATtaGAAGAGTCTTCCTTTACG
	NM_020309.4_8_2HCRB1	GTGGATGTTGCCACAATAGCAAAGtaGAAGAGTCTTCCTTTACG
	NM_020309.4_9_2HCRB1	TGACACAGCCATAGTGGACGCGGGtaGAAGAGTCTTCCTTTACG
	NM_020309.4_11_2HCRB1	CAGCATAGGAACCACAAAAGGCTGtaGAAGAGTCTTCCTTTACG
	NM_020309.4_13_2HCRB1	AGGTACCAGAAGATCCCGAAGCTGtaGAAGAGTCTTCCTTTACG
	NM_020309.4_15_2HCRB1	GGCATAGACGTGAAGAAGCGCCGCtaGAAGAGTCTTCCTTTACG
	NM_020309.4_16_2HCRB1	GGTAGAACGTCCAGCTGCGGCAGAtaGAAGAGTCTTCCTTTACG
	NM_020309.4_25_2HCRB1	AGGAACACGTACTGCCACTCCTCCtaGAAGAGTCTTCCTTTACG
	NM_020309.4_27_2HCRB1	CTCCTCGCTCATCTCCTCAGGCTCtaGAAGAGTCTTCCTTTACG
	NM_020309.4_29_2HCRB1	GGAAACTGCCATTCAGTGGGAGGCtaGAAGAGTCTTCCTTTACG
	NM_020309.4_30_2HCRB1	GGTTCCTTGACACTGTCACTCAGGtaGAAGAGTCTTCCTTTACG
	NM_020309.4_31_2HCRB1	GGAACAAGGGAGAGTGCTTCTTAGtaGAAGAGTCTTCCTTTACG
	NM_020309.4_32_2HCRB1	TCACTACCCCTGAGAGGCAATTGGtaGAAGAGTCTTCCTTTACG
	NM_020309.4_33_2HCRB1	GGGAACCTTTAGGGGAATTTGGGTtaGAAGAGTCTTCCTTTACG
	NM_020309.4_34_2HCRB1	AAAGCCCTGAAAGGAGAGATTTGAtaGAAGAGTCTTCCTTTACG
	NM_020309.4_35_2HCRB1	GTGCCTCAAAACCACAAGAGAGAGtaGAAGAGTCTTCCTTTACG
	NM_020309.4_36_2HCRB1	GTGATCTCAAAGGTTAGCCTGAGAtaGAAGAGTCTTCCTTTACG
	NM_020309.4_37_2HCRB1	GAACAGAGTTGGGAGAGATTTGAAtaGAAGAGTCTTCCTTTACG
	NM_020309.4_38_2HCRB1	CCCTGGAATGGCGGGGACGAGTAAtaGAAGAGTCTTCCTTTACG
	NM_020309.4_39_2HCRB1	CGGGGACTTGAAACCGCCATTTTCtaGAAGAGTCTTCCTTTACG
	NM_020309.4_40_2HCRB1	GTGCTTTCGCAGAATCTGCTGGTAtaGAAGAGTCTTCCTTTACG
	NM_020309.4_41_2HCRB1	TTCCCCAGACATTATGCTAAGCTAtaGAAGAGTCTTCCTTTACG
	NM_020309.4_42_2HCRB1	TTCATGGACTGGAGCAGCCACTATtaGAAGAGTCTTCCTTTACG
	NM_020309.4_43_2HCRB1	GGTAGTTCGAAACCACCCAGGAGAtaGAAGAGTCTTCCTTTACG
Plp1	Name	Sequence
B3	NM_000533.5_14_1	GTCCCTGCCTCTATATCTttGCTGTTTTGCAGATGGACAGAAGGT
	NM_000533.5_18_1	GTCCCTGCCTCTATATCTttGGCAAAGGCAAAGAGTTAAGATGGG
	NM_000533.5_19_1	GTCCCTGCCTCTATATCTttCAAGACTCTCCTTTCTTGTTACACT
	NM_000533.5_20_1	GTCCCTGCCTCTATATCTttACTAAAAGAGGTACATAAGAGGGGA
	NM_000533.5_21_1	GTCCCTGCCTCTATATCTttATCTTCTTAGGCATTTCCCATTTCT
	NM_000533.5_22_1	GTCCCTGCCTCTATATCTttTTGAAAATTCAATTAGAGCCTCCAT
	NM_000533.5_23_1	GTCCCTGCCTCTATATCTttTCAGTGGAAGTACCCTTTGAGAAGA
	NM_000533.5_25_1	GTCCCTGCCTCTATATCTttCATTTTGTACACCAAAGAGAATATA
	NM_000533.5_28_1	GTCCCTGCCTCTATATCTttCTGAGTTAGGGCTTCAGTAGTCCAT
	NM_000533.5_31_1	GTCCCTGCCTCTATATCTttTTCCTTCTATTCTCAGCTCCTTGGA
	NM_000533.5_33_1	GTCCCTGCCTCTATATCTttGAGTACACAACTAATTAACAGAAAA
	NM_000533.5_34_1	GTCCCTGCCTCTATATCTttATGGATAATACCCCATGAAATGAGC
	NM_000533.5_35_1	GTCCCTGCCTCTATATCTttTGTGCATCATTCTAAAACAAATCAA
	NM_000533.5_36_1	GTCCCTGCCTCTATATCTttACATTTCTGATGCAACCCCAAATAA
	NM_000533.5_37_1	GTCCCTGCCTCTATATCTttCCAATAGATTCAACTAGCCAATTTT
	NM_000533.5_38_1	GTCCCTGCCTCTATATCTttATTCAAATTCACCAAATCTGTTTCT
	NM_000533.5_39_1	GTCCCTGCCTCTATATCTttGTAAAATCATTTTCCATTAGCTAGA
	NM_000533.5_40_1	GTCCCTGCCTCTATATCTttAATAACCTTTATGTTAAACCTAACT
	NM_000533.5_41_1	GTCCCTGCCTCTATATCTttTCAAACTCTTTCTGCCTGTCCTTTT
	NM_000533.5_42_1	GTCCCTGCCTCTATATCTttTTCAATTAAAACCAATCAGACTTTT
	NM_000533.5_43_1	GTCCCTGCCTCTATATCTttTGAAAACAAGTATCAAGTGTCTTTT
	NM_000533.5_45_1	GTCCCTGCCTCTATATCTttAAGGTACGGATTACTTCACTGTCCT
	NM_000533.5_46_1	GTCCCTGCCTCTATATCTttTTTTCAGGGAAGGGTTGGTTATTTG
	NM_000533.5_47_1	GTCCCTGCCTCTATATCTttAGTTGATTAACTCTCTTTGTGTGTG
	NM_000533.5_48_1	GTCCCTGCCTCTATATCTttTTTATGTGTGTTAAAATTGCAATTC
	NM_000533.5_14_2	AACAGGTGGAAGGTCATTTGGAACTttCCACTCAACTTTAACCCG
	NM_000533.5_18_2	CATCAAGTAAGAAGAGGGCCAGTTGttCCACTCAACTTTAACCCG
	NM_000533.5_19_2	GAGTCCAAAGAGAGACCTTAATCACttCCACTCAACTTTAACCCG
	NM_000533.5_20_2	AGCAGGAACCAGCTATGAAGCAAAAttCCACTCAACTTTAACCCG
	NM_000533.5_21_2	TCCTTTGTGACTTGCAGTTGGGAAGttCCACTCAACTTTAACCCG
	NM_000533.5_22_2	AATTACTTTCTGATCCTCAGGAGATttCCACTCAACTTTAACCCG
	NM_000533.5_23_2	AGCATCTTTCCTTCCACTTTGTTTCttCCACTCAACTTTAACCCG
	NM_000533.5_25_2	TGGTAATAGAGAGACCAGAATGAATttCCACTCAACTTTAACCCG
	NM_000533.5_28_2	GCTCCCTTATGCTGTAAGTAAGGTTttCCACTCAACTTTAACCCG
	NM_000533.5_31_2	GGCCAGTCTGTTCTCATGTAAGCTAttCCACTCAACTTTAACCCG
	NM_000533.5_33_2	ACCATTGTGAAGATATGACAGAGGCttCCACTCAACTTTAACCCG
	NM_000533.5_34_2	GACCTTCAAATCACCTACGATGACTttCCACTCAACTTTAACCCG
	NM_000533.5_35_2	GTAATAAACAAACTGGAATACATGAttCCACTCAACTTTAACCCG
	NM_000533.5_36_2	AGTCATAATCAAAGAATTATTCTCCttCCACTCAACTTTAACCCG
	NM_000533.5_37_2	GCAAAGGCAGAATACTTGTAGAAAAttCCACTCAACTTTAACCCG
	NM_000533.5_38_2	AAGAACGATCAGATTACTCAAATTGttCCACTCAACTTTAACCCG
	NM_000533.5_39_2	CTTAACACACCAAGATAACATTGCTttCCACTCAACTTTAACCCG
	NM_000533.5_40_2	TCTGTTATGTGATCTATATCAGGAGttCCACTCAACTTTAACCCG
	NM_000533.5_41_2	GACTGAAATCTGGGAGCTATTCAGGttCCACTCAACTTTAACCCG
	NM_000533.5_42_2	CAAAAGAACTGTAGTACAAATCTTTttCCACTCAACTTTAACCCG
	NM_000533.5_43_2	CCTGGAAGCTTATCTTGTATACTGGttCCACTCAACTTTAACCCG
	NM_000533.5_45_2	TTATGTTATTAAATCAAAACAAAACttCCACTCAACTTTAACCCG
	NM_000533.5_46_2	TATATATGTGTATGTATGCATGTGAttCCACTCAACTTTAACCCG
	NM_000533.5_47_2	TATATCAGAAATGAAGGAAACACTTttCCACTCAACTTTAACCCG
	NM_000533.5_48_2	GTAAGATAAGTTTCTAAAAGTTTATttCCACTCAACTTTAACCCG

### Sheet: Fluorophore-conjugated
rRNA	Name	Sequence
	rRNA28S-Fam	/56FAM/TCGCCACGTCTGATCTGAGGTCGCG
	rRNA28S-Fam2	/56FAM/CTGGGCTCTTCCCTGTTCACTCGCC
	rRNA18S-Fam3	/56FAM/ATGCATGGCTTAATCTTTGAGACA
	rRNA18S-Fam4	/56FAM/TTATCCAAGTAGGAGAGGAGCGAGC
HCR probes with Cy5 conjugation are shown. Replace Cy5 to Cy3 for the HCR probes with Cy3 conjugation. Replace Cy5 to Cy5.5 for the HCR probes with Cy5.5 conjugation.
For HCR probes with IR800 conjugation, replace 5Cy5 to IR800 and remove 3Cy5Sp.
	Name	Sequence
HCR B1 Cy5	B1H1	CgTAAAggAAgACTCTTCCCgTTTgCTgCCCTCCTCgCATTCTTTCTTgAggAgggCAgCAAACgggAAgAg/3Cy5Sp/
	B1H2	/5Cy5/gAggAgggCAgCAAACgggAAgAgTCTTCCTTTACgCTCTTCCCgTTTgCTgCCCTCCTCAAgAAAgAATgC
HCR B2 Cy5	B2H1	ggCggTTTACTggATgATTgATgAggATTTACgAggAgCTCAgTCCATCCTCgTAAATCCTCATCAATCATC/3Cy5Sp/
	B2H2	/5Cy5/CCTCgTAAATCCTCATCAATCATCCAgTAAACCgCCgATgATTgATgAggATTTACgAggATggACTgAgCT
HCR B3 Cy5	B3H1	CgggTTAAAgTTgAgTggAgATATAgAggCAgggACAAAgTCTAATCCgTCCCTgCCTCTATATCTCCACTC/3Cy5Sp/
	B3H2	/5Cy5/gTCCCTgCCTCTATATCTCCACTCAACTTTAACCCggAgTggAgATATAgAggCAgggACggATTAgACTTT
HCR B4 Cy5	B4H1	gAAgCgAATATggTgAgAgTTggAggTAggTTgAggCACATTTACAgACCTCAACCTACCTCCAACTCTCAC/3Cy5Sp/
	B4H2	/5Cy5/CCTCAACCTACCTCCAACTCTCACCATATTCgCTTCgTgAgAgTTggAggTAggTTgAggTCTgTAAATgTg
HCR B5 Cy5	B5H1	ATTggATTTgTAgggTAgATAgAgATTgggAgTgAgCACTTCATATCACTCACTCCCAATCTCTATCTACCC/3Cy5Sp/
	B5H2	/5Cy5/CTCACTCCCAATCTCTATCTACCCTACAAATCCAATgggTAgATAgAgATTgggAgTgAgTgATATgAAgTg
HCR B8 Cy5	B8H1	/5Cy5/CGTCTCCATCACTCGCACTCTACCGTCAAGTCAAACGGTAGAGTGCGAGTGATGGAGACGAGATAATCAAGG
	B8H2	GTTTGACTTGACGGTAGAGTGCGAGTGATGGAGACGCCTTGATTATCTCGTCTCCATCACTCGCACTCTACC/3Cy5Sp/
